# Flexible use of conserved motif vocabularies constrains genome access in cell type evolution

**DOI:** 10.1101/2024.09.03.611027

**Authors:** Chew Chai, Jesse Gibson, Pengyang Li, Anusri Pampari, Aman Patel, Anshul Kundaje, Bo Wang

## Abstract

Cell types evolve into a hierarchy with related types grouped into families. How cell type diversification is constrained by the stable separation between families over vast evolutionary times remains unknown. Here, integrating single-nucleus multiomic sequencing and deep learning, we show that hundreds of sequence features (motifs) divide into distinct sets associated with accessible genomes of specific cell type families. This division is conserved across highly divergent, early-branching animals including flatworms and cnidarians. While specific interactions between motifs delineate cell type relationships within families, surprisingly, these interactions are not conserved between species. Consistently, while deep learning models trained on one species can predict accessibility of other species’ sequences, their predictions frequently rely on distinct, but synonymous, motif combinations. We propose that long-term stability of cell type families is maintained through genome access specified by conserved motif sets, or ‘vocabularies’, whereas cell types diversify through flexible use of motifs within each set.
