## Supplementary material for "Flexible use of conserved motif vocabularies constrains genome access in cell type evolution": Table S1

### Sheet: Table S1
Species	Sample ID	Description	ATACseq	RNAseq	Mean coverage ATAC	Mean coverage RNA	Min_fragment	Min_TSS	N_cells	Mean n_fragments	Mean n_UMI	Mean n_gene	Notes
M. lignano	Mlig-uncut	Whole body sample from uninjured animals between 4-6 weeks of age	Y	Y	24000	15400	2239	2.35	11886	5325	319	221
M. lignano	Mlig-head	Amputated head fragments anterior to the ovaries, 3 hours post amputation, between 4-6 weeks of age	Y	Y	20000	15100	1995	2.35	15348	5094	450	282
M. lignano	Mlig-tail	Amputated tail fragments posterior to the testes, 3 hours post amputation, between 4-6 weeks of age	Y	Y	28000	17000	3162	2.35	10319	8183	571	344
S. mediterranea	Smed-uncut	Pooled head and tail fragments of asexual animals immediately after amputation	Y	Y	25600	29000	1000	1.8	6034	2708	1952	1169
S. mediterranea	Smed-cut	Pooled head and tail fragments of asexual animals 6 hours post amputation	Y	Y	23700	22400	1000	1.8	7604	2702	1880	1166
S. mediterranea	S2F2-1	Lateral tissue fragments excised around the testes of sexually reproductive animals	Y	Y	30500	32400	700	1	1909	2063	2339	1475
S. mediterranea	S2F2-2	Lateral tissue fragments excised around the testes of sexually reproductive animals	Y	Y	28000	35800	700	1	2410	2072	2597	1562
S. mediterranea	S2F2-3	Lateral tissue fragments excised around the testes of sexually reproductive animals	Y	Y	30000	34000	700	1	2702	2308	2444	1513
S. mansoni	Sman-adult-uncut	Pooled head and tail fragments of 7 week old animals, immediately after amputation	Y	N	26000	N/A	2000	6	8974	7270	N/A	N/A	RNAseq data integrated from [Ref]
S. mansoni	Sman-adult-cut	Pooled head and tail fragments of 7 week old animals, 6 hours post amputation	Y	N	28000	N/A	2000	6	9351	6504	N/A	N/A	RNAseq data integrated from [Ref]
S. mansoni	Sman-juvenile-1	Whole body sample from 3.5 week old animals	Y	Y	30000	28300	2000	6	6939	6541	1522	1000
S. mansoni	Sman-juvenile-2	Whole body sample from 3.5 week old animals	Y	Y	29000	32000	2000	6	6899	7034	2087	1262
