## Supplementary material for "Flexible use of conserved motif vocabularies constrains genome access in cell type evolution": Table S2

### Sheet: Table S2A
Transcript ID	Species	Primer 1	Primer 2	RNAi phenotype	Notes
Smp_343730	S. mansoni	CTCCAACAAATCGGTTGTCA	ATCCGGATCGGATAACAGTG	None	bZIP TF (E=5.30E-09)
Smp_327830	S. mansoni	GGCAGCTAAACGTTCCAGAG	TGGAGGATAAGGGACATTTGA	None	bZIP TF (E=1.20E-10)
Smp_124600	S. mansoni	TCACGACCATCCGTGTTAAA	TCGACGATCTGCTTCATCTG	None	bZIP TF (E=2.50E-10)
Smp_147990	S. mansoni	TGGCGTCAGAATGAAGAGTGG	AATGTGGCACAGATGACCAA	None	bZIP TF (E=2.00E-07)
Smp_080420	S. mansoni	CTCCACAGACTCCTGGAAGC	GGATCCAAACGTGTGTCCTT	None	bZIP TF (E=2.00E-08)
Smp_333300	S. mansoni	GTCGTGCTAAACGACGTGAG	TGTGGATGGACGAGAAACAA	None	bZIP TF (E=7.50E-12)
Smp_026400	S. mansoni	AGGTGCCGTTTGAAGGTACA	GTGGGGTAGTTTGGCAAGAG	None	bZIP TF (E=1.50E-09)
Smp_176710	S. mansoni	GGAACGTCGGCGTAAAAATA	GGCGAAGTAGTTGGTGGTGT	None	bZIP TF (E=3.00E-10)
Smp_164180	S. mansoni	CTATGTCGGCAAGTCCATCC	TGACTGATTGTGCCGTTGTT	None	bZIP TF (E=4.90E-09)
Smp_067520	S. mansoni	CCTTTGAAAAGCGAGTCGAG	TAGCGATGGAAGTTGGGTTC	None	bZIP TF (E=1.40E-05)
Smp_151280	S. mansoni	ACAAGAAAGTCGCCGAAAGA	CGATGTCGTCAAAAAGCTGA	None	bZIP TF (E=2.60E-13)
Smp_064010	S. mansoni	CCCAGTGAGGAACCACAGTT	TACGGGCCTAACCATGTAGC	None	bZIP TF (E=1.10E-11)
Smp_335650	S. mansoni	CGATCAGCAGTTCGATGAAA	ATTCCTCACTTGGGCATCAC	Loss of testes, see Figure 2B	bZIP TF (E=9.90E-07)

### Sheet: Table S2B
Species	Gene Name	Transcript ID	Figures Referenced	Notes
M. lignano	ctsa	Mlig455_065963	Figure S1A
M. lignano	foxF2	Mlig455_058455	Figure S1A
M. lignano	ets2	Mlig455_019041	Figure S1A
M. lignano	hnf4	Mlig455_035842	Figure S1A
M. lignano	apoB	Mlig455_010977	Figure S1A
M. lignano	gata4	Mlig455_001873	Figure S1A
M. lignano	nkx2-2	Mlig455_063414	Figure S1A
M. lignano	mat2A	Mlig455_024622	Figure S1A
M. lignano	boll	Mlig455_055907	Figure S1A
M. lignano	dlx1	Mlig455_012539	Figure S1A
M. lignano	cabp7	Mlig455_054167	Figure S1A
M. lignano	nanos1	Mlig455_001418	Figure S1A
M. lignano	piwi1a	Mlig455_058841	Figure S1A
M. lignano	elavl4	Mlig455_065488	Figure S1A
M. lignano	sperm1	Mlig455_017161	Figure S1A
M. lignano	fos	Mlig455_059117	Figure S1A
M. lignano	hes1	Mlig455_061703	Figure S1A
M. lignano	piwi1b	Mlig455_060907	Figure S1A
M. lignano	dscaml1	Mlig455_034777	Figure S1A
M. lignano	gcm	Mlig455_048486	Figure S1A
M. lignano	chat	Mlig455_068578	Figure S1A
M. lignano	syt11	Mlig455_028180	Figure S1A
M. lignano	pc2	Mlig455_021418	Figure S1A
M. lignano	stnB	Mlig455_010925	Figure S1A
M. lignano	lhx3	Mlig455_030543	Figure S1A
M. lignano	pou4F2	Mlig455_024540	Figures S1A, S4F, S5C, 4A	aka Mlig-pou4F2
M. lignano	myh2	Mlig455_034094	Figure S1A
M. lignano	myod1	Mlig455_018605	Figure S1A
M. lignano	nr4A2	Mlig455_066621	Figure S1A
M. lignano	notch2	Mlig455_000356	Figure S1A
M. lignano	sox15	Mlig455_024930	Figure S1A
M. lignano	pax5	Mlig455_020211	Figure S1A
M. lignano	rootletin	Mlig455_056728	Figure S1A
M. lignano	sspo	Mlig455_017088	Figure S1A
M. lignano	ano7a	Mlig455_038182	Figure S1A
M. lignano	sspol	Mlig455_029729	Figure S1A
M. lignano	815_15018.1	Mlig455_038673	Figure S1A
M. lignano	815_17183	Mlig455_059462	Figure S1A
M. lignano	ascl4	Mlig455_025266	Figure S1A
M. lignano	ascl5	Mlig455_042563	Figure S1A
M. lignano	815_36457	Mlig455_024289	Figure S1A
M. lignano	zan	Mlig455_014917	Figure S1A
M. lignano	pax6a	Mlig455_030495	Figure S1A
M. lignano	ano7b	Mlig455_038010	Figure S1A
M. lignano	osr2	Mlig455_035625	Figure S1A
M. lignano	sall3	Mlig455_058893	Figure S1A
M. lignano	eya1	Mlig455_034928	Figure S1A
M. lignano	pou3F2	Mlig455_020123	Figure S1A
M. lignano	macif1	Mlig455_033230	Figure S1A
M. lignano	1310_30724	Mlig455_027638	Figure S1A
S. mediterranea	ctsa	SMESG000029163.1	Figure S1A
S. mediterranea	foxF1	SMESG000066497.1	Figure S1A
S. mediterranea	ets1	SMESG000065612.1	Figure S1A
S. mediterranea	nkx2-2	SMESG000079512.1	Figure S1A
S. mediterranea	hnf4	SMESG000014588.1	Figure S1A
S. mediterranea	mat	SMESG000053199.1	Figure S1A
S. mediterranea	porcupine	SMESG000003408.1	Figure S1A
S. mediterranea	gata4	SMESG000039559.1	Figure S1A
S. mediterranea	ophis	SMESG000076072.1	Figure S1A
S. mediterranea	surfactant b	SMESG000000719.1	Figure S1A
S. mediterranea	onecut	SMESG000011334.1	Figure S1A
S. mediterranea	msy4	SMESG000076962.1	Figure S1A
S. mediterranea	nanos	SMESG000018169.1	Figure S1A
S. mediterranea	zfp1	SMESG000066384.1	Figure S1A
S. mediterranea	tp53	SMESG000078256.1	Figure S1A
S. mediterranea	smedwi1	SMESG000036375.1	Figure S1A
S. mediterranea	bruli	SMESG000021009.1	Figure S1A
S. mediterranea	gcm	SMESG000036444.1	Figure S1A
S. mediterranea	chat	SMESG000051357.1	Figures S1A-B
S. mediterranea	stnB	SMESG000017305.1	Figure S1A
S. mediterranea	pc2	SMESG000008070.1	Figures S1A-B
S. mediterranea	col4A2	SMESG000016766.1	Figure S1A
S. mediterranea	nr4A2	SMESG000063104.1	Figure S1A
S. mediterranea	myod1	SMESG000034317.1	Figure S1A
S. mediterranea	prog2	SMESG000025013.1	Figure S1A
S. mediterranea	soxP3	SMESG000051170.1	Figure S1A
S. mediterranea	dd_357	SMESG000068935.1	Figure S1A
S. mediterranea	vim	SMESG000030598.1	Figure S1A
S. mediterranea	vit	SMESG000033673.1	Figure S1A
S. mediterranea	foxA	SMESG000065670.1	Figure S1A
S. mediterranea	ano7	SMESG000006381.1	Figure S1A
S. mediterranea	ascl4	SMESG000026861.1	Figure S1A
S. mediterranea	zan6	SMESG000040790.1	Figure S1A
S. mediterranea	six1	SMESG000005975.1	Figure S1A
S. mediterranea	pou3F3	SMESG000076173.1	Figure S1A
S. mediterranea	sall1	SMESG000042801.1	Figure S1A
S. mansoni	tgfbi	Smp_212710	Figure S1A
S. mansoni	foxF1	Smp_076300	Figure S1A
S. mansoni	ctsf	Smp_034410	Figure S1A
S. mansoni	hnf4	Smp_174700	Figure S1A
S. mansoni	cb1.1	Smp_103610	Figure S1A
S. mansoni	nkx2-5	Smp_347780	Figure S1A
S. mansoni	nr	Smp_248100	Figure S1A
S. mansoni	eled	Smp_041540	Figure S1A
S. mansoni	nanos1	Smp_055740	Figures S1A, 2A	aka Sma-nanos-1
S. mansoni	boule	Smp_144860	Figure S1A
S. mansoni	nanos2	Smp_051920	Figures S1A, 2C	aka Sma-nanos-2
S. mansoni	fgfrA	Smp_175590	Figure S1A
S. mansoni	tp53	Smp_139530	Figure S1A
S. mansoni	zfp1	Smp_145470	Figure S1A
S. mansoni	gcm	Smp_171130	Figure S1A
S. mansoni	chat	Smp_146910	Figures S1A-B
S. mansoni	syt2	Smp_175900	Figure S1A
S. mansoni	stnB	Smp_342080	Figure S1A
S. mansoni	pc2	Smp_077980	Figures S1A-B
S. mansoni	pou4F2	Smp_340200	Figures S1A, S4F, S5C, 4A	aka Sma-pou4F2
S. mansoni	lhx3	Smp_345610	Figure S1A
S. mansoni	kk7	Smp_194830	Figure S1A
S. mansoni	myod1	Smp_167400	Figure S1A
S. mansoni	troponin	Smp_018250	Figure S1A
S. mansoni	nr4A2	Smp_139200	Figure S1A
S. mansoni	sm13	Smp_195190	Figure S1A
S. mansoni	tsp2	Smp_335630	Figure S1A
S. mansoni	sm25	Smp_346900	Figure S1A
S. mansoni	tal	Smp_045200	Figure S1A
S. mansoni	zfp1	Smp_049580	Figure S1A
S. mansoni	p48	Smp_241610	Figure S1A
S. mansoni	ataxin2	Smp_167830	Figure S1A
S. mansoni	meg4.2	Smp_085840	Figure S1A
S. mansoni	foxA	Smp_331700	Figure S1A
S. mansoni	sialidase	Smp_335600	Figure S1A
S. mansoni	pou	Smp_344230	Figure S1A
S. mansoni	sall1	Smp_128060	Figure S1A
M. lignano	etv5	Mlig455_009762	Figures S4F, S5A
M. lignano	pax6b	Mlig455_036182	Figures S4F, S5B
S. mediterranea	etv4	SMESG000008885.1	Figures S4F, S5A
S. mediterranea	pax6l	SMESG000004009.1	Figures S4F, S5A
S. mediterranea	pou4F2b	SMESG000013430.1	Figures 4A, S4F, S5C	aka Smed-pou4F2b
S. mansoni	etv1	Smp_342280	Figures S4F, S5A
S. mansoni	pax6l	Smp_142940	Figures S4F, S5A
M. lignano	chat	Mlig455_039640	Figure S1B	Showing accessibility of exonic peak ML45REF0084:865992-867222
M. lignano	vacht	Mlig455_062533	Figure S1B	Showing accessibility of promoter peak ML45REF0213:170894-171385
M. lignano	ddc1	Mlig455_008932	Figure S1B	Showing accessibility of promoter peak ML45REF0011:4696210-4696359
M. lignano	sert	Mlig455_036417	Figure S1B	Showing accessibility of promoter peak ML45REF0073:1313755-1314480
M. lignano	tph1	Mlig455_023709	Figure S1B	Showing accessibility of promoter peak ML45REF0039:2423619-2424117
M. lignano	ddc2	Mlig455_022323	Figure S1B	Showing accessibility of promoter peak ML45REF0036:2107233-2107810
M. lignano	th	Mlig455_060113	Figure S1B	Showing accessibility of exonic peak ML45REF0191:531412-531873
M. lignano	vmat1	Mlig455_058555	Figure S1B	Showing accessibility of promoter peak ML45REF0179:806122-806880
M. lignano	znt2	Mlig455_065421	Figure S1B	Showing accessibility of promoter peak ML45REF0243:532263-532876
M. lignano	zip6	Mlig455_050869	Figure S1B	Showing accessibility of exonic peak ML45REF0132:176935-177393
M. lignano	gad	Mlig455_059173	Figure S1B	Showing accessibility of promoter peak ML45REF0184:321274-322311
M. lignano	viaat	Mlig455_037473	Figure S1B	Showing accessibility of intronic peak ML45REF0076:2087490-2088129
M. lignano	vglut1	Mlig455_046916	Figure S1B	Showing accessibility of promoter peak ML45REF0112:1594941-1595198
M. lignano	vglut2	Mlig455_045935	Figure S1B	Showing accessibility of promoter peak ML45REF0108:954556-955024
M. lignano	gls	Mlig455_003560	Figure S1B	Showing accessibility of promoter peak ML45REF0004:5910070-5910471
M. lignano	rootletin	Mlig455_033971	Figure S1B	Showing accessibility of intronic peak ML45REF0066:69699-70423
M. lignano	pc2	Mlig455_021418	Figure S1B	Showing accessibility of promoter peak ML45REF0034:2057578-2058759
M. lignano	7b2	Mlig455_010515	Figure S1B	Showing accessibility of promoter peak ML45REF0014:893803-894460
S. mediterranea	vacht	SMESG000051356.1	Figure S1B
S. mediterranea	tbh	SMESG000005292.1	Figure S1B
S. mediterranea	ddc1	SMESG000066844.1	Figure S1B
S. mediterranea	sert	SMESG000021044.1	Figure S1B
S. mediterranea	tph2	SMESG000000522.1	Figure S1B
S. mediterranea	vmat1a	SMESG000009088.1	Figure S1B
S. mediterranea	vmat1b	SMESG000064025.1	Figure S1B
S. mediterranea	ddc2	SMESG000058665.1	Figure S1B
S. mediterranea	th	SMESG000034472.1	Figure S1B
S. mediterranea	dat	SMESG000068398.1	Figure S1B
S. mediterranea	cav1	SMESG000074524.1	Figure S1B
S. mediterranea	znt2	SMESG000013136.1	Figure S1B
S. mediterranea	zip6	SMESG000050464.1	Figure S1B
S. mediterranea	otf	SMESG000037807.1	Figure S1B	aka otoferlin
S. mediterranea	vglut	SMESG000080078.1	Figure S1B
S. mediterranea	rootletin	SMESG000081227.1	Figure S1B
S. mediterranea	7b2	SMESG000016510.1	Figure S1B
S. mansoni	vacht	Smp_046120	Figure S1B
S. mansoni	sert	Smp_333840	Figure S1B
S. mansoni	vmat1	Smp_121920	Figure S1B
S. mansoni	ddc	Smp_171580	Figure S1B
S. mansoni	th	Smp_007690	Figure S1B
S. mansoni	znt2	Smp_176100	Figure S1B
S. mansoni	zip6	Smp_167630	Figure S1B
S. mansoni	kk7	Smp_194830	Figure S1B
S. mansoni	vglut	Smp_129060	Figure S1B
S. mansoni	gls	Smp_147040	Figure S1B
S. mansoni	eaat2	Smp_016600	Figure S1B
S. mansoni	rootletin	Smp_333140	Figure S1B
S. mansoni	7b2	Smp_073270	Figure S1B
S. mediterranea	pou4F2a	SMESG000030759.1	Figures 4A, S5C	aka Smed-pou4F2a
H. vulgaris	pou4F2	HVAEP12.G023106	Figures 4A, S5C	aka Hv-pou4F2
N. vectensis	pou4F2	NV2t002966001.1	Figure S5C	aka Nv-pou4F2
