## Supplementary material for "Flexible use of conserved motif vocabularies constrains genome access in cell type evolution": Table S3

### Sheet: Table S3A
Motif	Cell type family	Minimum scaled accessibility
JC_0390|ZNF317(0.073)	Epidermal	1
WC_1224|Arntl(1.746)	Epidermal	1
JC_0246|bZIP3(0.147)	Epidermal	1
WC_0099|ERF069(1.594)	Epidermal	1
WC_1647|Hmx2(5.422)	Epidermal	1
WC_1684|MEIS2(1.988)	Epidermal	1
WC_1451|ERF7(1.959)	Epidermal	1
WC_1453|Mafb(1.847)	Epidermal	1
JC_0259|TBXT(0.021)	Epidermal	1
WC_1971|ZFP57(6.982)	Epidermal	1
WC_2001|DAL82(3.022)	Epidermal	1
WC_2002|br(7.728)	Epidermal	1
WC_0853|Hmx1(6.931)	Epidermal	1
WC_1533|MYOG(3.582)	Epidermal	0.995843
WC_1013|JUNB(0.981)	Epidermal	0.995598
WC_1804|NKX2-2(4.137)	Epidermal	0.987722
WC_0047|CDC5(2.004)	Epidermal	0.986426
WC_1417|ERF069(2.138)	Epidermal	0.97829
WC_1697|ONECUT1(7.106)	Epidermal	0.970481
WC_1686|RFX1(5.255)	Epidermal	0.950176
WC_1473|CEBPG(var.2)(4.824)	Epidermal	0.948778
WC_1694|wc-1(8.600)	Epidermal	0.927311
JC_0129|MAC1(0.000)	Epidermal	0.916914
WC_0576|z(2.921)	Epidermal	0.907841
WC_0227|SPL4(1.524)	Epidermal	0.905386
WC_1297|OBP3(7.746)	Epidermal	0.905192
WC_1368|NKX2-2(2.057)	Epidermal	0.900073
JC_0371|MAFA(0.021)	Epidermal	0.880182
WC_0009|z(0.845)	Epidermal	0.878766
WC_0033|NR2C1(1.613)	Epidermal	0.874251
WC_2045|HIF1A(4.822)	Epidermal	0.868077
WC_1464|AT3G10030(6.098)	Epidermal	0.862104
JC_0324|IDD5(0.183)	Epidermal	0.861489
WC_0110|ERF098(1.336)	Epidermal	0.857947
WC_1478|Foxn1(2.683)	Epidermal	0.856749
JC_0291|Sox1(0.279)	Epidermal	0.853655
WC_1371|FOSL1--JUND(1.652)	Epidermal	0.853194
WC_0055|z(2.461)	Epidermal	0.85036
WC_1365|MYB70(1.408)	Epidermal	0.844843
JC_0122|NFIX(0.219)	Epidermal	0.843272
WC_1477|MITF(4.178)	Epidermal	0.839527
JC_0260|TBX4(0.034)	Epidermal	0.832874
WC_1452|WRKY43(1.908)	Epidermal	0.821768
WC_0315|MGA1(7.942)	Epidermal	0.819548
WC_1517|ASCL1(4.240)	Epidermal	0.817305
JC_0085|NKX2-5(0.216)	Epidermal	0.809524
JC_0332|AGL55(0.000)	Epidermal	0.808571
JC_0284|CEBPE(0.115)	Epidermal	0.805586
WC_1910|CTCFL(6.989)	Epidermal	0.805036
JC_0082|slbo(0.000)	Epidermal	0.802326
JC_0030|SOX8(0.153)	Epidermal	0.800053
JC_0130|HMRA1(0.000)	Epidermal	0.796995
WC_1524|HOXB13(7.592)	Epidermal	0.790713
WC_0035|odd(5.868)	Epidermal	0.78353
WC_0606|br(var.2)(3.646)	Epidermal	0.779336
WC_1352|MYOG(0.909)	Epidermal	0.77889
WC_0437|SGR5(9.430)	Epidermal	0.776294
WC_1469|Ahr--Arnt(3.873)	Epidermal	0.77535
WC_1006|TP73(4.410)	Epidermal	0.769039
WC_0183|HOXA9(1.240)	Epidermal	0.755647
WC_0007|Ahr--Arnt(0.458)	Epidermal	0.743142
WC_1369|SOX9(1.590)	Epidermal	0.741639
JC_0233|Glyma19g26560.1(0.147)	Epidermal	0.737515
WC_0581|z(2.692)	Epidermal	0.731152
WC_1147|ZNF24(6.483)	Epidermal	0.730715
JC_0205|cnc--maf-S(0.021)	Epidermal	0.725213
JC_0278|POU6F1(var.2)(0.077)	Epidermal	0.717093
WC_1781|M1BP(5.143)	Epidermal	0.697666
WC_0235|CDF2(3.258)	Epidermal	0.688798
WC_0272|NKX2-8(6.313)	Epidermal	0.683009
WC_1918|MYOG(4.270)	Epidermal	0.680384
WC_0230|KLF16(4.140)	Epidermal	0.679451
WC_1043|JUND(7.031)	Epidermal	0.676739
JC_0066|NK7.1(0.157)	Epidermal	0.663644
WC_1570|CEBPD(2.170)	Epidermal	0.655037
JC_0378|SOX18(0.038)	Epidermal	0.652019
JC_0093|ACE2(0.028)	Epidermal	0.642792
WC_1153|ARF27(3.209)	Epidermal	0.641199
WC_1931|DREB1B(5.213)	Epidermal	0.64083
WC_1921|PBX2(3.586)	Epidermal	0.631957
WC_0226|SOX15(0.799)	Epidermal	0.623343
WC_1253|unc-62(2.014)	Epidermal	0.621617
WC_1245|z(1.798)	Epidermal	0.611614
JC_0193|BACH1(0.087)	Epidermal	0.604178
WC_0795|MAFK(4.146)	Epidermal	0.59709
WC_1568|TCF12(var.2)(1.381)	Epidermal	0.592045
JC_0075|vis(0.107)	Epidermal	0.57643
JC_0042|Macho-1(0.349)	Epidermal	0.570444
JC_0265|BCL6B(0.000)	Epidermal	0.569696
WC_0499|KLF15(5.549)	Epidermal	0.569554
JC_0117|FOSL1(0.043)	Epidermal	0.569099
JC_0151|ROX1(0.000)	Epidermal	0.565244
JC_0065|HOXC4(0.160)	Epidermal	0.552201
JC_0047|Dlx2(0.053)	Epidermal	0.552201
JC_0396|ZSCAN29(0.011)	Epidermal	0.549397
JC_0421|CDF3(0.125)	Epidermal	0.549077
WC_1070|ESRRA(1.897)	Epidermal	0.523476
JC_0147|RFX1(0.285)	Epidermal	0.517231
WC_0100|ERF069(0.962)	Epidermal	0.511105
WC_1273|FOXE1(7.739)	Epidermal	0.497516
WC_0394|ERF098(0.481)	Epidermal	0.477154
WC_1399|FHY3(3.995)	Epidermal	0.450164
JC_0004|HCM1(0.290)	Epidermal	0.444566
JC_0076|ISL2(0.233)	Epidermal	0.429678
JC_0288|TP73(0.268)	Epidermal	0.425125
WC_1040|ESRRA(2.611)	Epidermal	0.399325
JC_0005|Foxq1(0.530)	Epidermal	0.366723
WC_1239|Nr2f6(1.412)	Intestine	1
WC_1535|OPI1(5.643)	Intestine	1
JC_0040|PPARD(0.070)	Intestine	1
WC_0328|TSAR2(3.003)	Intestine	1
WC_1326|THRB(6.742)	Intestine	1
WC_1301|NR1H2--RXRA(6.331)	Intestine	1
JC_0417|HNF4G(0.031)	Intestine	1
JC_0367|HNF4A(var.2)(0.013)	Intestine	1
WC_1076|HNF4A(0.651)	Intestine	1
WC_1060|NR1I3(0.843)	Intestine	1
WC_1000|HNF4A(1.626)	Intestine	0.971936
JC_0186|DUXA(0.081)	Intestine	0.967422
JC_0057|NR4A1(0.322)	Intestine	0.954885
WC_1569|GAT3(1.348)	Intestine	0.935118
JC_0201|TCF7L2(0.209)	Intestine	0.930634
WC_1520|HOXC13(7.427)	Intestine	0.922246
JC_0374|NR6A1(0.055)	Intestine	0.899059
WC_0780|ZBTB32(7.227)	Intestine	0.89255
JC_0009|PBF(0.050)	Intestine	0.887836
JC_0286|Rarg(var.2)(0.532)	Intestine	0.884445
WC_1092|XBP1(4.870)	Intestine	0.873637
WC_2051|SCRT2(4.452)	Intestine	0.872883
JC_0076|ISL2(0.233)	Intestine	0.86362
WC_1125|ONECUT1(2.067)	Intestine	0.863483
JC_0170|XBP1(0.014)	Intestine	0.858049
WC_1455|DAL82(1.653)	Intestine	0.854428
JC_0183|WRKY71(0.050)	Intestine	0.853241
WC_0415|ARR11(6.329)	Intestine	0.84807
WC_0205|PBX1(1.093)	Intestine	0.847046
WC_0495|ERF112(4.181)	Intestine	0.841538
JC_0191|Nr1h3--Rxra(0.072)	Intestine	0.833949
WC_0361|FOXH1(5.098)	Intestine	0.821027
WC_0915|ceh-22(4.137)	Intestine	0.810143
JC_0078|VDR(0.345)	Intestine	0.794397
WC_1396|MYB(2.555)	Intestine	0.781453
JC_0161|ERF069(0.129)	Intestine	0.765093
JC_0026|NR2C1(0.176)	Intestine	0.752984
WC_0275|WRKY48(0.943)	Intestine	0.74787
WC_2045|HIF1A(4.822)	Intestine	0.746821
WC_1290|PHD1(1.097)	Intestine	0.741017
JC_0215|elt-3(0.000)	Intestine	0.739868
WC_1519|elt-6(2.004)	Intestine	0.739188
JC_0073|GATA3(0.177)	Intestine	0.737094
WC_1236|ZHD6(2.429)	Intestine	0.723701
WC_0657|SPL13(3.427)	Intestine	0.702214
JC_0038|HLTF(0.056)	Intestine	0.639735
JC_0074|so(0.104)	Intestine	0.636376
WC_1921|PBX2(3.586)	Intestine	0.630521
WC_0421|SPL9(3.267)	Intestine	0.594891
WC_1702|PHYPADRAFT_72483(3.505)	Intestine	0.587543
WC_1555|DOF5.7(1.002)	Intestine	0.586945
WC_0836|MYC(4.712)	Intestine	0.578616
WC_0911|NAC043(1.837)	Intestine	0.569517
JC_0029|NR1I2(0.361)	Intestine	0.559453
JC_0138|OPI1(0.000)	Intestine	0.53879
WC_0192|ZBTB32(2.262)	Intestine	0.492514
WC_0010|LIN54(0.686)	Intestine	0.480875
WC_1379|FOXH1(4.837)	Intestine	0.45391
JC_0300|SPL12(0.080)	Intestine	0.436553
JC_0137|NRG1(0.156)	Intestine	0.387999
JC_0198|Stat5b(0.246)	Muscle	1
JC_0059|NFATC1(0.123)	Muscle	1
JC_0253|IRF8(0.217)	Muscle	1
WC_1094|NR4A1(0.838)	Muscle	1
JC_0318|RELB(0.265)	Muscle	1
JC_0358|ZBTB26(0.195)	Muscle	1
JC_0303|PHYPADRAFT_140773(0.030)	Muscle	0.981736
WC_1355|NFYA(8.542)	Muscle	0.971885
WC_0490|Dof2(4.763)	Muscle	0.960112
WC_0912|DOF2.4(0.430)	Muscle	0.957724
WC_1024|NFIC(5.573)	Muscle	0.936846
JC_0214|efl-1(0.127)	Muscle	0.930441
JC_0272|E2F8(0.075)	Muscle	0.926493
WC_1652|TCX3(6.798)	Muscle	0.920509
WC_1574|ATHB-5(4.011)	Muscle	0.918389
JC_0022|MZF1(var.2)(0.000)	Muscle	0.897184
JC_0019|ZNF384(0.534)	Muscle	0.889596
WC_0607|TEAD2(1.510)	Muscle	0.860149
JC_0144|RDS1(0.286)	Muscle	0.852585
WC_1975|ABI3(4.164)	Muscle	0.835873
JC_0393|ZNF528(0.000)	Muscle	0.833789
WC_0056|Stat5a(1.815)	Muscle	0.829804
JC_0071|oc(0.080)	Muscle	0.82821
WC_1367|NFATC3(0.894)	Muscle	0.828029
JC_0020|STAT1--STAT2(0.618)	Muscle	0.821109
WC_1252|AT5G02460(5.535)	Muscle	0.818328
WC_0924|UGA3(3.516)	Muscle	0.817227
WC_0470|DOF2.4(1.076)	Muscle	0.813222
WC_1727|ASCL1(1.387)	Muscle	0.812613
WC_0781|ZNF384(1.164)	Muscle	0.802929
JC_0305|ERF6(0.221)	Muscle	0.802055
WC_0979|NFATC1(0.852)	Muscle	0.796051
WC_1093|SPI1(2.470)	Muscle	0.787003
JC_0252|HSF4(0.155)	Muscle	0.783128
WC_0098|AGL13(9.419)	Muscle	0.776714
WC_1384|SPI1(3.724)	Muscle	0.755712
WC_1053|RAX3(4.943)	Muscle	0.745047
JC_0105|STB4(0.223)	Muscle	0.74411
WC_1134|EGR4(4.201)	Muscle	0.741939
WC_0673|Ahr--Arnt(6.806)	Muscle	0.73711
JC_0223|ABI3(0.269)	Muscle	0.733302
WC_1243|SPT15(4.306)	Muscle	0.713149
JC_0118|MSN4(0.063)	Muscle	0.707076
JC_0141|PHD1(0.122)	Muscle	0.705537
WC_1240|ABI3(0.466)	Muscle	0.681784
WC_1970|ZNF460(5.054)	Muscle	0.680712
WC_0993|twi(1.697)	Muscle	0.680653
WC_0100|ERF069(0.962)	Muscle	0.679568
WC_1132|Cf2(2.076)	Muscle	0.674628
WC_1687|ERF021(4.949)	Muscle	0.673233
JC_0336|AT3G57600(0.106)	Muscle	0.672681
WC_0565|Trl(2.451)	Muscle	0.669404
JC_0403|MXI1(0.153)	Muscle	0.659117
WC_0572|THAP1(1.040)	Muscle	0.656266
WC_0485|VEZF1(4.789)	Muscle	0.653381
WC_0386|Clamp(2.490)	Muscle	0.652333
JC_0349|BPC6(0.350)	Muscle	0.652238
WC_0650|MSN2(2.271)	Muscle	0.650116
JC_0054|EWSR1-FLI1(0.000)	Muscle	0.646209
JC_0128|TEAD2(0.228)	Muscle	0.641397
JC_0011|REL(0.162)	Muscle	0.625241
WC_0826|GATA15(3.109)	Muscle	0.619903
JC_0033|NEUROG2(var.2)(0.132)	Muscle	0.611936
JC_0132|AGL1(0.302)	Muscle	0.605843
WC_1219|TFAP4(0.410)	Muscle	0.598884
WC_1974|ZNF740(6.457)	Muscle	0.594994
JC_0352|RAMOSA1(0.000)	Muscle	0.589317
WC_0612|THAP1(2.351)	Muscle	0.581923
JC_0238|KLF4(0.340)	Muscle	0.565332
WC_1969|ZNF740(5.008)	Muscle	0.562985
JC_0010|dl(0.000)	Muscle	0.562698
JC_0050|ZNF354C(0.000)	Muscle	0.55934
WC_1643|ARF27(3.880)	Muscle	0.552046
WC_1973|ZNF148(1.330)	Muscle	0.550967
WC_0405|DOF5.7(2.394)	Muscle	0.547674
WC_0028|Ahr--Arnt(2.254)	Muscle	0.541434
JC_0397|EBF3(0.115)	Muscle	0.538578
WC_1159|Trl(3.919)	Muscle	0.531727
WC_0503|Wt1(4.723)	Muscle	0.525378
WC_1178|FOXP2(4.300)	Muscle	0.515366
WC_0275|WRKY48(0.943)	Muscle	0.508931
JC_0081|KAN1(0.200)	Muscle	0.505418
JC_0381|VEZF1(0.259)	Muscle	0.495211
WC_0950|TP63(4.700)	Muscle	0.483237
WC_0398|NHP6B(1.711)	Muscle	0.417665
WC_0394|ERF098(0.481)	Muscle	0.40468
JC_0283|TFAP2C(var.3)(0.009)	Muscle	0.377216
JC_0034|sma-4(0.237)	Muscle	0.316497
JC_0162|TFDP1(0.265)	Muscle	0.274254
WC_0725|E2F6(2.941)	Muscle	0.196583
WC_0327|KLF4(3.786)	Neoblast	1
WC_0460|ZNF740(8.280)	Neoblast	1
WC_1922|JUND(3.469)	Neoblast	1
JC_0123|NFYA(0.170)	Neoblast	1
WC_0722|NFYA(4.071)	Neoblast	1
WC_0186|P0510F09.23(1.758)	Neoblast	1
WC_0331|AT1G72740(4.811)	Neoblast	1
WC_0720|NFYB(2.178)	Neoblast	1
WC_0410|KLF4(3.070)	Neoblast	0.993359
WC_1641|AT2G40260(4.183)	Neoblast	0.985885
WC_0968|ERF098(0.849)	Neoblast	0.983179
WC_0611|KLF4(1.638)	Neoblast	0.969082
JC_0399|Plagl1(0.047)	Neoblast	0.964403
JC_0094|MIG3(0.096)	Neoblast	0.958599
WC_0721|NFYB(4.790)	Neoblast	0.952731
WC_0590|NFYB(3.331)	Neoblast	0.952587
WC_0503|Wt1(4.723)	Neoblast	0.946874
JC_0247|gcm2(0.054)	Neoblast	0.946249
WC_0371|DOF2.4(2.543)	Neoblast	0.941346
JC_0334|RAP21(0.298)	Neoblast	0.936021
WC_0064|VEZF1(2.559)	Neoblast	0.935164
WC_0885|EGR1(3.003)	Neoblast	0.934056
JC_0393|ZNF528(0.000)	Neoblast	0.932871
WC_0597|NFYA(4.447)	Neoblast	0.925073
JC_0197|SOX4(0.087)	Neoblast	0.923182
WC_0294|HAP3(4.090)	Neoblast	0.916656
JC_0406|HOXA13(0.220)	Neoblast	0.905972
JC_0336|AT3G57600(0.106)	Neoblast	0.893738
JC_0370|KLF17(0.000)	Neoblast	0.889616
WC_0376|SGR5(4.018)	Neoblast	0.885523
WC_0912|DOF2.4(0.430)	Neoblast	0.879361
JC_0019|ZNF384(0.534)	Neoblast	0.878731
WC_0977|HAP3(4.769)	Neoblast	0.876068
WC_0017|ZNF449(2.146)	Neoblast	0.871685
WC_0350|ZBTB7C(8.770)	Neoblast	0.868207
WC_1459|Ahr--Arnt(2.032)	Neoblast	0.865468
WC_0334|KLF2(3.176)	Neoblast	0.860854
WC_0677|NFYB(4.801)	Neoblast	0.857987
JC_0401|Wt1(0.209)	Neoblast	0.854788
WC_1013|JUNB(0.981)	Neoblast	0.848107
WC_0351|KLF4(2.167)	Neoblast	0.843516
WC_0474|NFYA(4.033)	Neoblast	0.842851
WC_0648|KLF4(3.372)	Neoblast	0.836389
WC_0931|NFYA(3.441)	Neoblast	0.835986
WC_0495|ERF112(4.181)	Neoblast	0.83479
WC_0498|AP1(2.840)	Neoblast	0.823446
JC_0193|BACH1(0.087)	Neoblast	0.821355
JC_0290|E2F1(0.231)	Neoblast	0.814091
JC_0332|AGL55(0.000)	Neoblast	0.811814
JC_0028|RREB1(0.047)	Neoblast	0.803729
WC_0856|MSN2(3.143)	Neoblast	0.800151
WC_0475|BIM1(1.627)	Neoblast	0.79958
WC_0283|WRKY11(5.670)	Neoblast	0.794104
WC_0116|ZNF449(3.448)	Neoblast	0.78713
WC_1010|FOSL1--JUNB(0.804)	Neoblast	0.786232
WC_0056|Stat5a(1.815)	Neoblast	0.785453
WC_0379|NFYA(8.367)	Neoblast	0.782728
WC_0478|ZNF449(5.846)	Neoblast	0.782705
WC_0117|MIG2(2.502)	Neoblast	0.782675
WC_1374|NFYA(3.991)	Neoblast	0.781986
WC_1967|SFP1(2.967)	Neoblast	0.780269
WC_1573|HAP3(3.031)	Neoblast	0.779895
WC_1302|ARF27(2.872)	Neoblast	0.77232
WC_1559|PHYPADRAFT_153324(0.818)	Neoblast	0.771383
WC_0121|DOF5.3(1.591)	Neoblast	0.770479
WC_0059|SRY(1.929)	Neoblast	0.758579
WC_0031|KLF4(3.611)	Neoblast	0.75667
WC_1383|HAP5(8.588)	Neoblast	0.75576
JC_0411|ZKSCAN5(0.125)	Neoblast	0.746714
JC_0117|FOSL1(0.043)	Neoblast	0.739373
JC_0162|TFDP1(0.265)	Neoblast	0.736297
WC_0646|ZNF449(5.013)	Neoblast	0.732592
JC_0108|MET32(0.235)	Neoblast	0.732582
JC_0424|ARF36(0.235)	Neoblast	0.728494
JC_0257|SPIC(0.018)	Neoblast	0.726111
WC_1648|MSANTD3(2.888)	Neoblast	0.719089
JC_0339|At1g72010(0.178)	Neoblast	0.717919
WC_0416|ZNF740(3.308)	Neoblast	0.717172
WC_0727|ZNF449(3.866)	Neoblast	0.714957
WC_0725|E2F6(2.941)	Neoblast	0.713494
WC_1811|HAP3(5.686)	Neoblast	0.696058
WC_0724|E2F6(4.449)	Neoblast	0.683014
JC_0010|dl(0.000)	Neoblast	0.678345
WC_0542|KLF4(1.630)	Neoblast	0.639091
JC_0228|RAX3(0.331)	Neoblast	0.631677
WC_0612|THAP1(2.351)	Neoblast	0.627662
WC_0925|Ahr--Arnt(1.103)	Neoblast	0.626325
WC_0230|KLF16(4.140)	Neoblast	0.625462
JC_0165|TBF1(0.143)	Neoblast	0.623261
JC_0371|MAFA(0.021)	Neoblast	0.615946
JC_0420|ZNF263(0.094)	Neoblast	0.615708
WC_0113|THAP1(2.879)	Neoblast	0.610847
WC_1065|MBP1(0.583)	Neoblast	0.586939
JC_0238|KLF4(0.340)	Neoblast	0.555331
WC_0826|GATA15(3.109)	Neoblast	0.541627
JC_0288|TP73(0.268)	Neoblast	0.511916
JC_0244|BARHL1(0.045)	Neoblast	0.509582
WC_1176|BACH1(4.120)	Neoblast	0.481092
WC_0040|AT-GTL1(4.787)	Neoblast	0.457346
JC_0095|AFT2(0.045)	Neoblast	0.422292
JC_0190|KLF11(0.157)	Neoblast	0.367727
WC_0113|THAP1(2.879)	Neural	1
WC_0823|KLF4(1.552)	Neural	1
WC_0335|SUT1(4.518)	Neural	1
JC_0216|eor-1(0.028)	Neural	1
WC_0405|DOF5.7(2.394)	Neural	1
WC_0650|MSN2(2.271)	Neural	1
WC_0647|VEZF1(2.728)	Neural	1
WC_0626|Trl(3.834)	Neural	1
WC_0614|KLF4(2.548)	Neural	1
WC_0612|THAP1(2.351)	Neural	1
JC_0280|RFX2(0.147)	Neural	1
WC_0400|TBF1(6.209)	Neural	1
WC_0014|KLF4(2.356)	Neural	1
WC_0602|Trl(4.135)	Neural	1
WC_0572|THAP1(1.040)	Neural	1
JC_0349|BPC6(0.350)	Neural	1
JC_0350|BPC5(0.000)	Neural	1
JC_0352|RAMOSA1(0.000)	Neural	1
WC_0542|KLF4(1.630)	Neural	1
WC_0011|br(var.2)(3.450)	Neural	1
WC_0521|ZNF740(2.385)	Neural	1
JC_0397|EBF3(0.115)	Neural	1
JC_0401|Wt1(0.209)	Neural	1
WC_0514|Trl(1.901)	Neural	1
WC_0496|REF6(6.031)	Neural	1
JC_0412|ZNF16(0.000)	Neural	1
JC_0420|ZNF263(0.094)	Neural	1
WC_0782|Trl(4.601)	Neural	1
WC_0755|Trl(3.108)	Neural	1
WC_0825|Trl(3.675)	Neural	1
WC_1093|SPI1(2.470)	Neural	1
WC_1974|ZNF740(6.457)	Neural	1
WC_1973|ZNF148(1.330)	Neural	1
WC_1970|ZNF460(5.054)	Neural	1
WC_1969|ZNF740(5.008)	Neural	1
WC_1968|ASCL1(var.2)(6.373)	Neural	1
WC_1803|NFYA(3.897)	Neural	1
WC_1784|RFX5(3.271)	Neural	1
WC_0149|RAMOSA1(4.353)	Neural	1
WC_0232|KLF4(2.482)	Neural	1
WC_1252|AT5G02460(5.535)	Neural	1
WC_1159|Trl(3.919)	Neural	1
WC_0282|ZNF24(3.836)	Neural	1
WC_1485|ZNF410(8.859)	Neural	1
JC_0428|Clamp(0.000)	Neural	1
WC_0826|GATA15(3.109)	Neural	1
WC_0036|Mecom(8.647)	Neural	1
WC_0969|HAP2(1.146)	Neural	1
WC_0856|MSN2(3.143)	Neural	1
WC_0288|SP9(4.756)	Neural	1
WC_0485|VEZF1(4.789)	Neural	0.997548
WC_0794|HINFP(8.515)	Neural	0.994936
WC_0781|ZNF384(1.164)	Neural	0.991955
WC_0565|Trl(2.451)	Neural	0.988982
WC_0529|Trl(2.269)	Neural	0.984909
WC_1384|SPI1(3.724)	Neural	0.984098
JC_0211|blmp-1(0.450)	Neural	0.982153
WC_0827|SPL4(2.538)	Neural	0.979865
WC_0045|GATA4(2.765)	Neural	0.977852
WC_0491|MEF2A(3.821)	Neural	0.976889
WC_0171|ZNF24(3.555)	Neural	0.97403
JC_0392|ZNF460(0.000)	Neural	0.969301
WC_1919|Dux(6.388)	Neural	0.967503
WC_1367|NFATC3(0.894)	Neural	0.967436
WC_0386|Clamp(2.490)	Neural	0.967409
WC_0470|DOF2.4(1.076)	Neural	0.963383
WC_0551|Trl(4.081)	Neural	0.963351
JC_0054|EWSR1-FLI1(0.000)	Neural	0.962653
WC_0786|Trl(4.941)	Neural	0.962652
JC_0257|SPIC(0.018)	Neural	0.958851
WC_0098|AGL13(9.419)	Neural	0.953848
WC_0747|Nkx2-5(var.2)(6.042)	Neural	0.949686
WC_0018|Macho-1(2.557)	Neural	0.936961
JC_0318|RELB(0.265)	Neural	0.936883
WC_0618|Trl(2.877)	Neural	0.934638
JC_0238|KLF4(0.340)	Neural	0.933054
JC_0118|MSN4(0.063)	Neural	0.923361
WC_1977|Trl(4.401)	Neural	0.922152
WC_0765|ZBTB33(7.467)	Neural	0.918643
WC_0611|KLF4(1.638)	Neural	0.917662
JC_0393|ZNF528(0.000)	Neural	0.913947
WC_1013|JUNB(0.981)	Neural	0.913801
WC_1527|ASCL1(var.2)(6.131)	Neural	0.912836
WC_0607|TEAD2(1.510)	Neural	0.912246
WC_1692|TBX20(6.056)	Neural	0.908992
WC_0613|TCF12(var.2)(2.934)	Neural	0.907267
WC_1574|ATHB-5(4.011)	Neural	0.904283
WC_0912|DOF2.4(0.430)	Neural	0.900858
JC_0071|oc(0.080)	Neural	0.899472
WC_0412|ceh-48(2.558)	Neural	0.896547
WC_0054|REF6(5.173)	Neural	0.894123
WC_1955|HAP3(8.269)	Neural	0.892611
WC_0383|HOXB13(2.591)	Neural	0.888007
WC_0724|E2F6(4.449)	Neural	0.886183
WC_1240|ABI3(0.466)	Neural	0.885159
WC_0725|E2F6(2.941)	Neural	0.884428
JC_0303|PHYPADRAFT_140773(0.030)	Neural	0.882929
JC_0368|GABPA(0.103)	Neural	0.882061
JC_0266|EGR2(0.149)	Neural	0.881163
WC_0997|MYB3(3.397)	Neural	0.874798
JC_0411|ZKSCAN5(0.125)	Neural	0.866284
JC_0217|snpc-4(0.000)	Neural	0.859345
WC_1653|Isl1(6.300)	Neural	0.858033
WC_0074|Trl(5.433)	Neural	0.857344
WC_1091|eor-1(2.824)	Neural	0.857194
WC_0977|HAP3(4.769)	Neural	0.856073
WC_0979|NFATC1(0.852)	Neural	0.851358
JC_0424|ARF36(0.235)	Neural	0.849258
WC_0175|Nkx2-5(var.2)(4.465)	Neural	0.844004
JC_0141|PHD1(0.122)	Neural	0.843284
JC_0272|E2F8(0.075)	Neural	0.842926
WC_0194|NFIX(2.497)	Neural	0.836953
WC_0589|MSN2(1.803)	Neural	0.836173
WC_0651|br(var.2)(1.279)	Neural	0.833888
JC_0192|MEF2A(0.246)	Neural	0.832124
WC_1799|pho(3.241)	Neural	0.83056
JC_0418|PRDM1(0.077)	Neural	0.828774
WC_0037|ZNF354C(3.352)	Neural	0.828575
WC_0181|NR2F1(4.283)	Neural	0.823151
WC_0351|KLF4(2.167)	Neural	0.821126
JC_0030|SOX8(0.153)	Neural	0.807013
JC_0117|FOSL1(0.043)	Neural	0.798492
JC_0407|SP2(0.077)	Neural	0.797782
JC_0275|NFKB2(0.067)	Neural	0.796699
JC_0255|POU4F3(0.087)	Neural	0.795232
WC_0597|NFYA(4.447)	Neural	0.791383
JC_0414|ZNF449(0.029)	Neural	0.791092
JC_0162|TFDP1(0.265)	Neural	0.790928
JC_0373|NR1D2(0.085)	Neural	0.789705
WC_0001|br(var.2)(1.940)	Neural	0.783138
WC_1174|RFX4(1.240)	Neural	0.776777
WC_0056|Stat5a(1.815)	Neural	0.77554
WC_1010|FOSL1--JUNB(0.804)	Neural	0.774568
WC_1590|NHP6B(3.405)	Neural	0.770948
WC_0648|KLF4(3.372)	Neural	0.765876
WC_1011|ABI3(1.217)	Neural	0.765453
WC_0022|Macho-1(1.558)	Neural	0.762025
JC_0022|MZF1(var.2)(0.000)	Neural	0.758375
WC_1071|br(var.2)(3.839)	Neural	0.753611
WC_0503|Wt1(4.723)	Neural	0.750825
JC_0010|dl(0.000)	Neural	0.748641
WC_1374|NFYA(3.991)	Neural	0.746867
WC_0047|CDC5(2.004)	Neural	0.743817
WC_0193|EGR1(3.089)	Neural	0.739585
WC_1641|AT2G40260(4.183)	Neural	0.734226
JC_0147|RFX1(0.285)	Neural	0.73406
WC_0484|MEF2A(2.775)	Neural	0.730132
JC_0011|REL(0.162)	Neural	0.729831
JC_0381|VEZF1(0.259)	Neural	0.728639
JC_0062|PLAG1(0.000)	Neural	0.728249
JC_0263|PROP1(0.159)	Neural	0.725928
WC_1024|NFIC(5.573)	Neural	0.720371
JC_0223|ABI3(0.269)	Neural	0.718544
WC_0754|NR2F1(7.802)	Neural	0.716679
WC_1496|BPC1(5.533)	Neural	0.708642
WC_0469|MEF2A(1.102)	Neural	0.706218
WC_0031|KLF4(3.611)	Neural	0.705681
WC_0475|BIM1(1.627)	Neural	0.705494
WC_0996|NHP6B(3.022)	Neural	0.705178
WC_0511|br(var.2)(3.488)	Neural	0.699408
WC_0472|ZNF148(2.996)	Neural	0.699236
JC_0165|TBF1(0.143)	Neural	0.698309
WC_1645|AHL12(3.240)	Neural	0.693673
JC_0012|ELK3(0.088)	Neural	0.690869
JC_0046|abi4(0.000)	Neural	0.68587
WC_0116|ZNF449(3.448)	Neural	0.683832
JC_0278|POU6F1(var.2)(0.077)	Neural	0.680842
WC_1256|ZKSCAN1(5.754)	Neural	0.678392
WC_0920|EGR4(3.454)	Neural	0.677492
JC_0353|IRF3(0.049)	Neural	0.675675
JC_0396|ZSCAN29(0.011)	Neural	0.67524
WC_0578|ZBTB32(6.563)	Neural	0.670366
JC_0099|CAT8(0.184)	Neural	0.668959
JC_0214|efl-1(0.127)	Neural	0.66349
WC_0334|KLF2(3.176)	Neural	0.663292
WC_0416|ZNF740(3.308)	Neural	0.663073
JC_0123|NFYA(0.170)	Neural	0.662615
WC_1243|SPT15(4.306)	Neural	0.661688
JC_0184|ttk(0.000)	Neural	0.65877
WC_0509|br(var.2)(3.417)	Neural	0.647042
JC_0050|ZNF354C(0.000)	Neural	0.644818
WC_1309|Foxl2(3.276)	Neural	0.636761
JC_0136|RDS2(0.480)	Neural	0.636368
WC_0524|br(var.2)(4.005)	Neural	0.629089
WC_0575|TBF1(2.074)	Neural	0.617138
WC_0645|NFYC(2.101)	Neural	0.616456
WC_0084|MEF2C(6.614)	Neural	0.610371
WC_1236|ZHD6(2.429)	Neural	0.608285
WC_0908|br(var.2)(2.322)	Neural	0.607437
JC_0032|RBPJ(0.338)	Neural	0.600517
WC_1573|HAP3(3.031)	Neural	0.599253
JC_0193|BACH1(0.087)	Neural	0.58911
WC_0486|AHL20(3.033)	Neural	0.587661
WC_0885|EGR1(3.003)	Neural	0.587438
JC_0072|schlank(0.000)	Neural	0.584972
WC_1460|MAFF(6.378)	Neural	0.582143
WC_0474|NFYA(4.033)	Neural	0.581382
WC_0017|ZNF449(2.146)	Neural	0.580667
WC_0761|NFYB(6.883)	Neural	0.578974
JC_0305|ERF6(0.221)	Neural	0.577626
WC_0122|rst2(2.776)	Neural	0.56829
WC_1528|daf-12(5.305)	Neural	0.56351
WC_0201|NFATC1(1.093)	Neural	0.560902
JC_0028|RREB1(0.047)	Neural	0.560845
WC_0646|ZNF449(5.013)	Neural	0.557294
WC_0719|StBRC1(1.323)	Neural	0.554435
WC_0976|HAP5(4.272)	Neural	0.549709
WC_0478|ZNF449(5.846)	Neural	0.5465
WC_0015|KLF4(1.263)	Neural	0.54032
WC_0121|DOF5.3(1.591)	Neural	0.540145
WC_0410|KLF4(3.070)	Neural	0.537549
WC_0968|ERF098(0.849)	Neural	0.522992
JC_0031|AP1(0.211)	Neural	0.504703
WC_1302|ARF27(2.872)	Neural	0.504267
JC_0150|RME1(0.000)	Neural	0.483198
JC_0034|sma-4(0.237)	Neural	0.482983
JC_0095|AFT2(0.045)	Neural	0.480437
JC_0320|ZNF24(0.000)	Neural	0.47973
WC_0174|MSANTD3(2.310)	Neural	0.466128
WC_0294|HAP3(4.090)	Neural	0.463458
WC_0398|NHP6B(1.711)	Neural	0.462913
JC_0283|TFAP2C(var.3)(0.009)	Neural	0.456278
WC_0590|NFYB(3.331)	Neural	0.445407
WC_0677|NFYB(4.801)	Neural	0.435491
WC_0721|NFYB(4.790)	Neural	0.432614
WC_0271|cre-1(1.589)	Neural	0.4212
JC_0190|KLF11(0.157)	Neural	0.420542
JC_0094|MIG3(0.096)	Neural	0.407868
WC_0727|ZNF449(3.866)	Neural	0.404262
JC_0043|NFIX(var.2)(0.119)	Neural	0.388602
JC_0197|SOX4(0.087)	Neural	0.379276
JC_0178|hkb(0.398)	Neural	0.370395
JC_0256|SPDEF(0.036)	Neural	0.357215
WC_0722|NFYA(4.071)	Neural	0.307408
WC_1455|DAL82(1.653)	Protonephridia	1
JC_0180|POU5F1B(0.039)	Protonephridia	1
JC_0408|NFIL3(0.173)	Protonephridia	1
WC_1800|FUS3(2.990)	Protonephridia	1
WC_0966|POU5F1(1.526)	Protonephridia	1
WC_0543|RSC30(2.574)	Protonephridia	0.986262
JC_0212|daf-12(0.028)	Protonephridia	0.899426
JC_0051|HDG1(0.256)	Protonephridia	0.891595
WC_1023|CUX2(3.590)	Protonephridia	0.873515
WC_0176|NFYB(1.949)	Protonephridia	0.869649
WC_0174|MSANTD3(2.310)	Protonephridia	0.865899
WC_0193|EGR1(3.089)	Protonephridia	0.861554
WC_0883|RSC3(1.552)	Protonephridia	0.850477
WC_0920|EGR4(3.454)	Protonephridia	0.845265
WC_0005|RSC3(0.717)	Protonephridia	0.832772
JC_0084|vvl(0.198)	Protonephridia	0.830281
WC_1125|ONECUT1(2.067)	Protonephridia	0.82325
WC_1801|NRF1(3.413)	Protonephridia	0.811394
WC_0975|twi(3.350)	Protonephridia	0.802196
WC_1917|daf-12(3.496)	Protonephridia	0.789707
WC_0925|Ahr--Arnt(1.103)	Protonephridia	0.775783
WC_0978|ARF27(2.514)	Protonephridia	0.767079
JC_0068|mirr(0.153)	Protonephridia	0.765067
WC_1290|PHD1(1.097)	Protonephridia	0.76265
JC_0098|ARR1(0.000)	Protonephridia	0.760828
JC_0065|HOXC4(0.160)	Protonephridia	0.759543
JC_0047|Dlx2(0.053)	Protonephridia	0.759543
JC_0067|Lim1(0.115)	Protonephridia	0.738876
JC_0069|Lim3(0.213)	Protonephridia	0.738876
WC_1458|SOK2(2.317)	Protonephridia	0.736727
WC_0247|SPL11(5.108)	Protonephridia	0.717955
WC_0100|ERF069(0.962)	Protonephridia	0.714438
WC_1486|DAL82(2.034)	Protonephridia	0.713336
WC_0007|Ahr--Arnt(0.458)	Protonephridia	0.712224
JC_0195|NRF1(0.000)	Protonephridia	0.70639
WC_0275|WRKY48(0.943)	Protonephridia	0.692883
WC_0325|MTF1(4.637)	Protonephridia	0.690801
WC_0351|KLF4(2.167)	Protonephridia	0.687334
JC_0255|POU4F3(0.087)	Protonephridia	0.68262
WC_0028|Ahr--Arnt(2.254)	Protonephridia	0.673438
WC_0123|TCFL5(3.979)	Protonephridia	0.671682
WC_0518|SPL7(4.206)	Protonephridia	0.67096
WC_0169|daf-12(3.532)	Protonephridia	0.670087
WC_1033|twi(1.486)	Protonephridia	0.669528
WC_0541|SPL11(6.986)	Protonephridia	0.662845
WC_1042|twi(6.110)	Protonephridia	0.661018
WC_0855|daf-12(4.585)	Protonephridia	0.659454
WC_0337|SPL4(1.444)	Protonephridia	0.642908
JC_0284|CEBPE(0.115)	Protonephridia	0.642293
WC_1114|daf-12(2.799)	Protonephridia	0.625738
WC_0336|SPL4(2.051)	Protonephridia	0.610465
WC_1209|FOXB1(1.041)	Protonephridia	0.606404
WC_1260|daf-12(4.167)	Protonephridia	0.605014
JC_0090|ceh-10--ttx-3(0.000)	Protonephridia	0.554101
WC_0789|THAP1(1.941)	Protonephridia	0.537448
JC_0045|ARR18(0.228)	Protonephridia	0.448865
WC_0410|KLF4(3.070)	Protonephridia	0.425911
JC_0005|Foxq1(0.530)	Cathepsin	1
WC_1299|FOXA1(5.769)	Cathepsin	1
WC_1209|FOXB1(1.041)	Cathepsin	1
JC_0258|SRF(0.000)	Cathepsin	1
WC_1242|ETV1(1.206)	Cathepsin	1
WC_1258|Foxf1(4.509)	Cathepsin	1
WC_1309|Foxl2(3.276)	Cathepsin	1
WC_1100|mirr(1.465)	Cathepsin	1
JC_0014|FOXI1(0.063)	Cathepsin	1
WC_1480|CEBPD(6.105)	Cathepsin	0.990571
WC_1296|FOXB1(2.639)	Cathepsin	0.990305
JC_0295|NAC028(0.222)	Cathepsin	0.984661
WC_1105|ZBTB32(2.425)	Cathepsin	0.983479
WC_1649|Foxl2(2.229)	Cathepsin	0.977603
WC_1529|pqm-1(2.828)	Cathepsin	0.97112
JC_0241|LIN54(0.314)	Cathepsin	0.952939
WC_0227|SPL4(1.524)	Cathepsin	0.928437
WC_1379|FOXH1(4.837)	Cathepsin	0.913311
WC_1749|TEAD2(5.118)	Cathepsin	0.89342
WC_1642|Foxf1(3.532)	Cathepsin	0.892439
WC_1701|lin-54(4.830)	Cathepsin	0.883832
WC_1118|LHX2(6.514)	Cathepsin	0.860835
JC_0068|mirr(0.153)	Cathepsin	0.852536
JC_0021|MYB65(0.316)	Cathepsin	0.830167
WC_2000|SRY(2.735)	Cathepsin	0.782256
WC_0337|SPL4(1.444)	Cathepsin	0.779741
JC_0098|ARR1(0.000)	Cathepsin	0.767903
JC_0155|SKO1(0.000)	Cathepsin	0.764727
JC_0016|Foxd3(0.000)	Cathepsin	0.734153
WC_0934|ceh-48(2.035)	Cathepsin	0.728654
WC_0111|NAC058(1.010)	Cathepsin	0.720215
JC_0103|YAP7(0.174)	Cathepsin	0.705857
JC_0138|OPI1(0.000)	Cathepsin	0.696106
JC_0012|ELK3(0.088)	Cathepsin	0.676201
WC_1646|POU3F3(6.655)	Cathepsin	0.660957
WC_0192|ZBTB32(2.262)	Cathepsin	0.645086
JC_0173|YPR013C(0.150)	Cathepsin	0.620529
WC_0063|KAN1(1.713)	Cathepsin	0.601695
JC_0074|so(0.104)	Cathepsin	0.584485
JC_0137|NRG1(0.156)	Cathepsin	0.550469
WC_1221|LHX2(6.301)	Cathepsin	0.546168
JC_0368|GABPA(0.103)	Cathepsin	0.538421
JC_0099|CAT8(0.184)	Cathepsin	0.511121
JC_0038|HLTF(0.056)	Cathepsin	0.420163
JC_0078|VDR(0.345)	Cathepsin	0.416272
JC_0185|Zfx(0.131)	Cathepsin	0.390427

### Sheet: Table S3B
Motif	Cell type families in S. mansoni
JC_0000|BIM2(0.105)	Epidermal;Neoblast
JC_0009|PBF(0.050)	Intestine;Muscle;Neoblast;Neural
JC_0010|dl(0.000)	Muscle;Neoblast;Neural
JC_0011|REL(0.162)	Muscle;Neural
JC_0017|HMG-1(0.000)	Neural;Protonephridia
JC_0022|MZF1(var.2)(0.000)	Muscle;Neoblast;Neural
JC_0028|RREB1(0.047)	Epidermal;Neoblast;Neural;Protonephridia
JC_0031|AP1(0.211)	Muscle;Neural
JC_0037|NHP6A(0.585)	Muscle;Neoblast;Neural;Cathepsin
JC_0049|GBF2(0.126)	Epidermal
JC_0071|oc(0.080)	Muscle;Neoblast;Neural;Protonephridia;Cathepsin
JC_0080|onecut(0.099)	Epidermal;Intestine;Protonephridia;Cathepsin
JC_0086|SOHLH2(0.152)	Muscle;Neoblast;Neural
JC_0094|MIG3(0.096)	Muscle;Neoblast;Neural
JC_0118|MSN4(0.063)	Muscle;Neoblast;Neural
JC_0120|ABF2(0.178)	Muscle;Neoblast;Neural;Protonephridia
JC_0132|AGL1(0.302)	Muscle
JC_0149|RLM1(0.010)	Muscle;Neural
JC_0150|RME1(0.000)	Epidermal;Intestine
JC_0158|SPT23(0.000)	Muscle;Neoblast;Neural
JC_0162|TFDP1(0.265)	Intestine;Muscle;Neural
JC_0168|UPC2(0.343)	Epidermal
JC_0179|kni(0.000)	Epidermal;Muscle;Protonephridia
JC_0187|FOXH1(0.039)	Epidermal;Neural
JC_0192|MEF2A(0.246)	Muscle
JC_0198|Stat5b(0.246)	Neural
JC_0199|Stat6(0.123)	Muscle
JC_0200|MYOG(0.115)	Muscle;Neural
JC_0211|blmp-1(0.450)	Muscle
JC_0218|MSC(0.281)	Muscle
JC_0220|AGL16(0.267)	Epidermal
JC_0222|AGL3(0.408)	Muscle;Neoblast;Neural
JC_0238|KLF4(0.340)	Epidermal;Protonephridia
JC_0246|bZIP3(0.147)	Muscle;Neural
JC_0252|HSF4(0.155)	Muscle;Neoblast;Neural
JC_0257|SPIC(0.018)	Epidermal;Muscle;Protonephridia
JC_0265|BCL6B(0.000)	Epidermal;Muscle;Neoblast;Neural;Protonephridia
JC_0266|EGR2(0.149)	Epidermal;Intestine
JC_0271|ONECUT3(0.075)	Muscle;Neural
JC_0272|E2F8(0.075)	Epidermal;Neoblast;Neural;Protonephridia
JC_0296|NAC058(0.077)	Muscle;Neural
JC_0318|RELB(0.265)	Muscle
JC_0321|ZNF282(0.022)	Muscle;Neoblast;Neural
JC_0342|BEH3(0.085)	Muscle;Neural
JC_0353|IRF3(0.049)	Muscle
JC_0364|FERD3L(0.000)	Muscle;Neoblast;Neural;Cathepsin
JC_0368|GABPA(0.103)	Muscle
JC_0379|THAP11(0.024)	Protonephridia
JC_0388|ZNF140(0.000)	Muscle;Protonephridia
JC_0404|BCL6(0.010)	Muscle;Neoblast;Neural
JC_0406|HOXA13(0.220)	Neural
JC_0412|ZNF16(0.000)	Epidermal
JC_0415|NAC017(0.530)	Epidermal;Muscle;Neural
JC_0416|NAC078(0.076)	Intestine;Cathepsin
WC_0010|LIN54(0.686)	Epidermal;Neoblast;Neural
WC_0011|br(var.2)(3.450)	Muscle;Neoblast;Neural
WC_0013|REL(2.463)	Muscle;Neoblast
WC_0014|KLF4(2.356)	Epidermal;Muscle;Neoblast;Neural;Protonephridia
WC_0024|MEF2A(3.246)	Epidermal
WC_0032|KLF2(4.123)	Muscle;Neoblast;Neural
WC_0041|ZBTB14(3.853)	Intestine;Muscle;Neoblast;Neural;Protonephridia
WC_0045|GATA4(2.765)	Neural;Protonephridia
WC_0064|VEZF1(2.559)	Muscle;Neoblast;Neural
WC_0079|MEF2B(6.555)	Muscle;Neural
WC_0083|DOF2.4(0.904)	Cathepsin
WC_0129|HHEX(4.205)	Epidermal;Cathepsin
WC_0175|Nkx2-5(var.2)(4.465)	Muscle;Neural
WC_0188|XBP1(1.607)	Epidermal;Intestine;Cathepsin
WC_0197|br(var.2)(3.753)	Cathepsin
WC_0201|NFATC1(1.093)	Epidermal
WC_0205|PBX1(1.093)	Intestine
WC_0219|HSFA6B(8.419)	Epidermal;Muscle;Neoblast;Neural;Protonephridia
WC_0269|OPI1(2.692)	Muscle;Neoblast;Neural
WC_0274|DOF2.4(1.560)	Intestine;Neoblast;Neural
WC_0276|LIN54(1.472)	Muscle;Neoblast;Neural
WC_0351|KLF4(2.167)	Muscle;Neoblast;Neural;Protonephridia
WC_0383|HOXB13(2.591)	Muscle;Neural
WC_0400|TBF1(6.209)	Muscle;Neoblast;Neural
WC_0405|DOF5.7(2.394)	Muscle;Protonephridia;Cathepsin
WC_0410|KLF4(3.070)	Muscle;Neural
WC_0470|DOF2.4(1.076)	Muscle;Neoblast;Neural
WC_0485|VEZF1(4.789)	Muscle;Neural;Protonephridia
WC_0517|SPL4(1.951)	Muscle;Neoblast;Neural
WC_0572|THAP1(1.040)	Neoblast;Neural
WC_0599|MEF2C(4.348)	Muscle;Neoblast;Neural
WC_0614|KLF4(2.548)	Epidermal;Muscle;Neoblast;Neural;Protonephridia
WC_0645|NFYC(2.101)	Epidermal;Intestine;Muscle;Cathepsin
WC_0647|VEZF1(2.728)	Epidermal;Neural;Cathepsin
WC_0719|StBRC1(1.323)	Muscle;Neoblast;Neural
WC_0725|E2F6(2.941)	Muscle;Cathepsin
WC_0738|MSANTD3(3.772)	Epidermal;Muscle;Neoblast;Neural;Protonephridia
WC_0824|HNF4A(3.252)	Muscle;Neoblast;Neural
WC_0908|br(var.2)(2.322)	Muscle;Neural
WC_0912|DOF2.4(0.430)	Muscle;Neoblast;Neural;Protonephridia
WC_0921|DOF2.4(0.809)	Epidermal;Protonephridia
WC_0925|Ahr--Arnt(1.103)	Epidermal;Neoblast;Neural;Protonephridia
WC_0969|HAP2(1.146)	Muscle;Neoblast;Neural
WC_0979|NFATC1(0.852)	Epidermal;Intestine;Muscle;Neoblast;Neural;Protonephridia
WC_1011|ABI3(1.217)	Epidermal;Intestine;Protonephridia;Cathepsin
WC_1023|CUX2(3.590)	Intestine
WC_1038|ATHB7(6.706)	Muscle;Neoblast;Neural
WC_1053|RAX3(4.943)	Epidermal;Intestine;Neural;Protonephridia
WC_1068|RAP1(4.505)	Epidermal;Neoblast;Neural;Protonephridia
WC_1078|ONECUT3(3.340)	Epidermal;Muscle;Neoblast;Neural;Protonephridia
WC_1092|XBP1(4.870)	Muscle;Neural
WC_1093|SPI1(2.470)	Neoblast;Neural
WC_1125|ONECUT1(2.067)	Muscle
WC_1154|ARF18(4.146)	Neoblast;Neural
WC_1260|daf-12(4.167)	Muscle;Neoblast;Neural;Protonephridia
WC_1367|NFATC3(0.894)	Epidermal;Neoblast;Protonephridia;Cathepsin
WC_1374|NFYA(3.991)	Muscle;Neoblast;Neural
WC_1501|TSAR2(3.547)	Muscle;Neoblast;Neural
WC_1557|PRDM1(1.054)	Muscle;Neural
WC_1573|HAP3(3.031)	Muscle;Protonephridia
WC_1593|FUS3(4.935)	Muscle;Neoblast;Neural
WC_1640|SFP1(3.554)	Muscle;Neoblast;Neural;Protonephridia
WC_1641|AT2G40260(4.183)	Muscle
WC_1685|HAP2(1.320)	Epidermal;Muscle;Neoblast;Neural;Protonephridia
WC_1797|Stat2(6.638)	Muscle
WC_1803|NFYA(3.897)	Muscle;Neoblast;Neural
WC_1811|HAP3(5.686)	Epidermal;Intestine;Cathepsin
WC_1829|PUT3(1.034)	Muscle
WC_1917|daf-12(3.496)	Epidermal;Muscle;Neoblast;Neural;Protonephridia
WC_1924|PUT3(2.341)	Muscle
WC_1970|ZNF460(5.054)	Muscle;Neoblast;Neural
WC_2051|SCRT2(4.452)	Epidermal;Intestine;Neoblast;Cathepsin

### Sheet: Table S3C
Motif	Muscle marker?	Neural marker?	Subtype marker?	M. lignano module	S. mediterranea module	S. mansoni module	Notes
JC_0033|NEUROG2(var.2)(0.132)	Y	N	N/A	N/A	N/A	N/A
JC_0081|KAN1(0.200)	Y	N	N/A	N/A	N/A	N/A
JC_0128|TEAD2(0.228)	Y	N	N/A	N/A	N/A	N/A
JC_0144|RDS1(0.286)	Y	N	N/A	N/A	N/A	N/A
JC_0198|Stat5b(0.246)	Y	N	N/A	N/A	N/A	N/A
JC_0253|IRF8(0.217)	Y	N	N/A	N/A	N/A	N/A
JC_0358|ZBTB26(0.195)	Y	N	N/A	N/A	N/A	N/A
WC_0100|ERF069(0.962)	Y	N	N/A	N/A	N/A	N/A
WC_0275|WRKY48(0.943)	Y	N	N/A	N/A	N/A	N/A
WC_1094|NR4A1(0.838)	Y	N	N/A	N/A	N/A	N/A
WC_1652|TCX3(6.798)	Y	N	N/A	N/A	N/A	N/A
WC_1727|ASCL1(1.387)	Y	N	N/A	N/A	N/A	N/A
JC_0054|EWSR1-FLI1(0.000)	N	Y	N	N/A	N/A	N/A
JC_0071|oc(0.080)	N	Y	N	N/A	N/A	N/A
JC_0094|MIG3(0.096)	N	Y	N	N/A	N/A	N/A
JC_0095|AFT2(0.045)	N	Y	N	N/A	N/A	N/A
JC_0118|MSN4(0.063)	N	Y	N	N/A	N/A	N/A
JC_0123|NFYA(0.170)	N	Y	N	N/A	N/A	N/A
JC_0165|TBF1(0.143)	N	Y	N	N/A	N/A	N/A
JC_0178|hkb(0.398)	N	Y	N	N/A	N/A	N/A
JC_0192|MEF2A(0.246)	N	Y	N	N/A	N/A	N/A
JC_0216|eor-1(0.028)	N	Y	N	N/A	N/A	N/A
JC_0238|KLF4(0.340)	N	Y	N	N/A	N/A	N/A
JC_0278|POU6F1(var.2)(0.077)	N	Y	N	N/A	N/A	N/A
JC_0349|BPC6(0.350)	N	Y	N	N/A	N/A	N/A
JC_0350|BPC5(0.000)	N	Y	N	N/A	N/A	N/A
JC_0352|RAMOSA1(0.000)	N	Y	N	N/A	N/A	N/A
JC_0381|VEZF1(0.259)	N	Y	N	N/A	N/A	N/A
JC_0393|ZNF528(0.000)	N	Y	N	N/A	N/A	N/A
JC_0411|ZKSCAN5(0.125)	N	Y	N	N/A	N/A	N/A
JC_0412|ZNF16(0.000)	N	Y	N	N/A	N/A	N/A
JC_0418|PRDM1(0.077)	N	Y	N	N/A	N/A	N/A
WC_0014|KLF4(2.356)	N	Y	N	N/A	N/A	N/A
WC_0015|KLF4(1.263)	N	Y	N	N/A	N/A	N/A
WC_0018|Macho-1(2.557)	N	Y	N	N/A	N/A	N/A
WC_0022|Macho-1(1.558)	N	Y	N	N/A	N/A	N/A
WC_0036|Mecom(8.647)	N	Y	N	N/A	N/A	N/A
WC_0047|CDC5(2.004)	N	Y	N	N/A	N/A	N/A
WC_0113|THAP1(2.879)	N	Y	N	N/A	N/A	N/A
WC_0116|ZNF449(3.448)	N	Y	N	N/A	N/A	N/A
WC_0149|RAMOSA1(4.353)	N	Y	N	N/A	N/A	N/A
WC_0171|ZNF24(3.555)	N	Y	N	N/A	N/A	N/A
WC_0194|NFIX(2.497)	N	Y	N	N/A	N/A	N/A
WC_0271|cre-1(1.589)	N	Y	N	N/A	N/A	N/A
WC_0282|ZNF24(3.836)	N	Y	N	N/A	N/A	N/A
WC_0288|SP9(4.756)	N	Y	N	N/A	N/A	N/A
WC_0294|HAP3(4.090)	N	Y	N	N/A	N/A	N/A
WC_0334|KLF2(3.176)	N	Y	N	N/A	N/A	N/A
WC_0383|HOXB13(2.591)	N	Y	N	N/A	N/A	N/A
WC_0386|Clamp(2.490)	N	Y	N	N/A	N/A	N/A
WC_0400|TBF1(6.209)	N	Y	N	N/A	N/A	N/A
WC_0405|DOF5.7(2.394)	N	Y	N	N/A	N/A	N/A
WC_0416|ZNF740(3.308)	N	Y	N	N/A	N/A	N/A
WC_0469|MEF2A(1.102)	N	Y	N	N/A	N/A	N/A
WC_0474|NFYA(4.033)	N	Y	N	N/A	N/A	N/A
WC_0478|ZNF449(5.846)	N	Y	N	N/A	N/A	N/A
WC_0484|MEF2A(2.775)	N	Y	N	N/A	N/A	N/A
WC_0485|VEZF1(4.789)	N	Y	N	N/A	N/A	N/A
WC_0514|Trl(1.901)	N	Y	N	N/A	N/A	N/A
WC_0521|ZNF740(2.385)	N	Y	N	N/A	N/A	N/A
WC_0542|KLF4(1.630)	N	Y	N	N/A	N/A	N/A
WC_0551|Trl(4.081)	N	Y	N	N/A	N/A	N/A
WC_0589|MSN2(1.803)	N	Y	N	N/A	N/A	N/A
WC_0590|NFYB(3.331)	N	Y	N	N/A	N/A	N/A
WC_0602|Trl(4.135)	N	Y	N	N/A	N/A	N/A
WC_0611|KLF4(1.638)	N	Y	N	N/A	N/A	N/A
WC_0612|THAP1(2.351)	N	Y	N	N/A	N/A	N/A
WC_0613|TCF12(var.2)(2.934)	N	Y	N	N/A	N/A	N/A
WC_0614|KLF4(2.548)	N	Y	N	N/A	N/A	N/A
WC_0618|Trl(2.877)	N	Y	N	N/A	N/A	N/A
WC_0626|Trl(3.834)	N	Y	N	N/A	N/A	N/A
WC_0645|NFYC(2.101)	N	Y	N	N/A	N/A	N/A
WC_0646|ZNF449(5.013)	N	Y	N	N/A	N/A	N/A
WC_0647|VEZF1(2.728)	N	Y	N	N/A	N/A	N/A
WC_0650|MSN2(2.271)	N	Y	N	N/A	N/A	N/A
WC_0721|NFYB(4.790)	N	Y	N	N/A	N/A	N/A
WC_0724|E2F6(4.449)	N	Y	N	N/A	N/A	N/A
WC_0727|ZNF449(3.866)	N	Y	N	N/A	N/A	N/A
WC_0755|Trl(3.108)	N	Y	N	N/A	N/A	N/A
WC_0761|NFYB(6.883)	N	Y	N	N/A	N/A	N/A
WC_0765|ZBTB33(7.467)	N	Y	N	N/A	N/A	N/A
WC_0782|Trl(4.601)	N	Y	N	N/A	N/A	N/A
WC_0794|HINFP(8.515)	N	Y	N	N/A	N/A	N/A
WC_0823|KLF4(1.552)	N	Y	N	N/A	N/A	N/A
WC_0825|Trl(3.675)	N	Y	N	N/A	N/A	N/A
WC_0826|GATA15(3.109)	N	Y	N	N/A	N/A	N/A
WC_0856|MSN2(3.143)	N	Y	N	N/A	N/A	N/A
WC_0976|HAP5(4.272)	N	Y	N	N/A	N/A	N/A
WC_0996|NHP6B(3.022)	N	Y	N	N/A	N/A	N/A
WC_1159|Trl(3.919)	N	Y	N	N/A	N/A	N/A
WC_1374|NFYA(3.991)	N	Y	N	N/A	N/A	N/A
WC_1803|NFYA(3.897)	N	Y	N	N/A	N/A	N/A
WC_1919|Dux(6.388)	N	Y	N	N/A	N/A	N/A
WC_1968|ASCL1(var.2)(6.373)	N	Y	N	N/A	N/A	N/A
WC_1969|ZNF740(5.008)	N	Y	N	N/A	N/A	N/A
WC_1970|ZNF460(5.054)	N	Y	N	N/A	N/A	N/A
WC_1973|ZNF148(1.330)	N	Y	N	N/A	N/A	N/A
WC_1974|ZNF740(6.457)	N	Y	N	N/A	N/A	N/A
WC_1977|Trl(4.401)	N	Y	N	N/A	N/A	N/A
JC_0012|ELK3(0.088)	N	Y	Y	17	6	10
JC_0030|SOX8(0.153)	N	Y	Y	10	2	23
JC_0080|onecut(0.099)	N	Y	Y	31	7	27
JC_0117|FOSL1(0.043)	N	Y	Y	25	11	16
JC_0147|RFX1(0.285)	N	Y	Y	10	2	7
JC_0190|KLF11(0.157)	N	Y	Y	1	2	32
JC_0193|BACH1(0.087)	N	Y	Y	25	11	16
JC_0255|POU4F3(0.087)	N	Y	Y	21	14	35
JC_0280|RFX2(0.147)	N	Y	Y	11	2	36
JC_0294|Hmx1(0.140)	N	Y	Y	22	7	12
JC_0320|ZNF24(0.000)	N	Y	Y	13	13	20
JC_0368|GABPA(0.103)	N	Y	Y	14	6	42
JC_0397|EBF3(0.115)	N	Y	Y	7	14	45
WC_0011|br(var.2)(3.450)	N	Y	Y	18	11	48
WC_0335|SUT1(4.518)	N	Y	Y	1	13	51
WC_0472|ZNF148(2.996)	N	Y	Y	25	11	19
WC_0524|br(var.2)(4.005)	N	Y	Y	2	11	5
WC_0648|KLF4(3.372)	N	Y	Y	25	11	4
WC_0651|br(var.2)(1.279)	N	Y	Y	41	11	5
WC_0722|NFYA(4.071)	N	Y	Y	0	11	10
WC_0786|Trl(4.941)	N	Y	Y	6	11	20
WC_0968|ERF098(0.849)	N	Y	Y	25	2	6
WC_0969|HAP2(1.146)	N	Y	Y	24	11	5
WC_1013|JUNB(0.981)	N	Y	Y	25	11	17
WC_1174|RFX4(1.240)	N	Y	Y	45	2	57
WC_1252|AT5G02460(5.535)	N	Y	Y	0	11	58
WC_1590|NHP6B(3.405)	N	Y	Y	2	4	12
WC_1784|RFX5(3.271)	N	Y	Y	10	11	64
JC_0001|Pax2(0.321)	N	N	Y	20	2	21
JC_0004|HCM1(0.290)	N	N	Y	11	2	11
JC_0006|MOT2(0.189)	N	N	Y	28	15	20
JC_0010|dl(0.000)	N	N	Y	25	11	20	Conserved in primary neural progenitor module
JC_0014|FOXI1(0.063)	N	N	Y	27	15	20
JC_0018|HMG-I/Y(0.019)	N	N	Y	25	1	4
JC_0024|PAX6(0.000)	N	N	Y	23	2	22
JC_0047|Dlx2(0.053)	N	N	Y	23	7	12
JC_0058|AHL20(0.142)	N	N	Y	29	7	24
JC_0062|PLAG1(0.000)	N	N	Y	25	16	25
JC_0065|HOXC4(0.160)	N	N	Y	23	7	12
JC_0066|NK7.1(0.157)	N	N	Y	30	7	12
JC_0067|Lim1(0.115)	N	N	Y	21	7	10
JC_0069|Lim3(0.213)	N	N	Y	21	7	10
JC_0070|Deaf1(0.231)	N	N	Y	2	1	26
JC_0072|schlank(0.000)	N	N	Y	24	9	14
JC_0073|GATA3(0.177)	N	N	Y	27	15	20
JC_0078|VDR(0.345)	N	N	Y	4	9	6
JC_0079|exd(0.002)	N	N	Y	21	1	18
JC_0096|Foxn1(0.350)	N	N	Y	12	14	15
JC_0099|CAT8(0.184)	N	N	Y	18	6	10
JC_0101|AZF1(0.282)	N	N	Y	6	1	3
JC_0105|STB4(0.223)	N	N	Y	32	5	10
JC_0106|CHA4(0.393)	N	N	Y	18	5	7
JC_0115|FZF1(0.000)	N	N	Y	20	5	11
JC_0129|MAC1(0.000)	N	N	Y	27	11	20
JC_0130|HMRA1(0.000)	N	N	Y	33	8	28
JC_0131|CMTA2(0.171)	N	N	Y	26	15	29
JC_0141|PHD1(0.122)	N	N	Y	12	11	20
JC_0142|PHO2(0.396)	N	N	Y	24	11	2
JC_0158|SPT23(0.000)	N	N	Y	2	1	6
JC_0161|ERF069(0.129)	N	N	Y	19	7	9
JC_0166|TBS1(0.000)	N	N	Y	21	6	8
JC_0170|XBP1(0.014)	N	N	Y	34	1	30
JC_0172|YAP5(0.000)	N	N	Y	35	15	31
JC_0182|ZIC4(0.145)	N	N	Y	19	9	20
JC_0197|SOX4(0.087)	N	N	Y	25	3	16
JC_0212|daf-12(0.028)	N	N	Y	14	8	20
JC_0218|MSC(0.281)	N	N	Y	25	10	0
JC_0224|RAP2-3(0.191)	N	N	Y	25	17	33
JC_0247|gcm2(0.054)	N	N	Y	36	7	20
JC_0250|HNF1B(0.014)	N	N	Y	21	14	34
JC_0256|SPDEF(0.036)	N	N	Y	22	7	10
JC_0263|PROP1(0.159)	N	N	Y	37	14	0
JC_0264|Rarg(0.141)	N	N	Y	8	9	20
JC_0297|DREB1A(0.132)	N	N	Y	26	2	37
JC_0306|GATA15(0.173)	N	N	Y	8	6	38
JC_0315|GATA2(0.106)	N	N	Y	27	15	39
JC_0318|RELB(0.265)	N	N	Y	2	18	40
JC_0324|IDD5(0.183)	N	N	Y	25	14	18
JC_0325|SOL1(0.105)	N	N	Y	18	7	41
JC_0331|AGL42(0.000)	N	N	Y	17	14	1
JC_0348|AT2G40260(0.183)	N	N	Y	10	2	8
JC_0384|ZFP57(0.026)	N	N	Y	4	19	43
JC_0389|ZNF274(0.048)	N	N	Y	13	1	44
JC_0410|ZBTB14(0.000)	N	N	Y	26	8	46
WC_0001|br(var.2)(1.940)	N	N	Y	3	11	47
WC_0031|KLF4(3.611)	N	N	Y	25	8	20
WC_0061|DAL82(0.844)	N	N	Y	18	7	9
WC_0102|SOX18(1.382)	N	N	Y	38	7	10
WC_0105|OSR1(4.612)	N	N	Y	2	11	5
WC_0107|ERF069(0.693)	N	N	Y	11	10	0
WC_0169|daf-12(3.532)	N	N	Y	14	8	20
WC_0174|MSANTD3(2.310)	N	N	Y	14	8	20
WC_0185|GATA1(1.562)	N	N	Y	14	1	49
WC_0193|EGR1(3.089)	N	N	Y	39	8	20
WC_0226|SOX15(0.799)	N	N	Y	11	4	50
WC_0247|SPL11(5.108)	N	N	Y	23	8	20
WC_0285|OSR1(5.350)	N	N	Y	0	11	5
WC_0324|ZNF682(6.893)	N	N	Y	25	6	19
WC_0351|KLF4(2.167)	N	N	Y	25	11	20	Conserved in primary neural progenitor module
WC_0394|ERF098(0.481)	N	N	Y	1	7	52
WC_0398|NHP6B(1.711)	N	N	Y	8	15	14
WC_0410|KLF4(3.070)	N	N	Y	25	3	20
WC_0423|ZNF384(2.399)	N	N	Y	40	11	20
WC_0509|br(var.2)(3.417)	N	N	Y	3	11	5
WC_0515|GATA15(0.771)	N	N	Y	17	14	1
WC_0519|FHY3(3.839)	N	N	Y	18	7	20
WC_0597|NFYA(4.447)	N	N	Y	5	20	5
WC_0629|ZNF148(5.621)	N	N	Y	14	11	8
WC_0632|ELF1(6.156)	N	N	Y	0	11	5
WC_0725|E2F6(2.941)	N	N	Y	25	0	3
WC_0855|daf-12(4.585)	N	N	Y	14	8	20
WC_0908|br(var.2)(2.322)	N	N	Y	27	11	5
WC_0919|twi(1.894)	N	N	Y	14	15	20
WC_0921|DOF2.4(0.809)	N	N	Y	42	1	2
WC_0925|Ahr--Arnt(1.103)	N	N	Y	15	12	20
WC_0928|DMRTA2(2.532)	N	N	Y	22	9	13
WC_0948|T11I18.17(3.324)	N	N	Y	16	8	20
WC_0962|ERF098(1.418)	N	N	Y	25	5	53
WC_0966|POU5F1(1.526)	N	N	Y	8	7	20
WC_0975|twi(3.350)	N	N	Y	14	8	20
WC_0992|FUS3(3.073)	N	N	Y	43	8	20
WC_0993|twi(1.697)	N	N	Y	44	15	20
WC_1010|FOSL1--JUNB(0.804)	N	N	Y	25	11	17
WC_1033|twi(1.486)	N	N	Y	16	7	54
WC_1078|ONECUT3(3.340)	N	N	Y	21	8	55
WC_1114|daf-12(2.799)	N	N	Y	14	11	20
WC_1125|ONECUT1(2.067)	N	N	Y	14	7	14
WC_1134|EGR4(4.201)	N	N	Y	9	7	20
WC_1156|ZNF384(2.418)	N	N	Y	19	11	3
WC_1176|BACH1(4.120)	N	N	Y	25	11	17
WC_1236|ZHD6(2.429)	N	N	Y	21	11	5
WC_1253|unc-62(2.014)	N	N	Y	14	5	59
WC_1256|ZKSCAN1(5.754)	N	N	Y	46	2	15
WC_1260|daf-12(4.167)	N	N	Y	8	7	20
WC_1290|PHD1(1.097)	N	N	Y	17	21	20
WC_1292|NFYC(1.120)	N	N	Y	18	15	12
WC_1294|MYOG(0.992)	N	N	Y	10	9	60
WC_1309|Foxl2(3.276)	N	N	Y	21	9	61
WC_1383|HAP5(8.588)	N	N	Y	2	7	20
WC_1455|DAL82(1.653)	N	N	Y	18	8	20
WC_1458|SOK2(2.317)	N	N	Y	14	7	20
WC_1470|MSANTD3(1.512)	N	N	Y	14	15	62
WC_1518|ZHD6(3.373)	N	N	Y	21	12	5
WC_1528|daf-12(5.305)	N	N	Y	47	7	20
WC_1565|FUS3(4.424)	N	N	Y	9	8	20
WC_1573|HAP3(3.031)	N	N	Y	48	11	5
WC_1576|Dmrt1(5.707)	N	N	Y	24	7	13
WC_1641|AT2G40260(4.183)	N	N	Y	7	1	63
WC_1648|MSANTD3(2.888)	N	N	Y	15	7	20
WC_1694|wc-1(8.600)	N	N	Y	14	7	20
WC_1796|daf-12(5.646)	N	N	Y	14	7	20
WC_1917|daf-12(3.496)	N	N	Y	14	8	20
WC_2006|BATF3(4.894)	N	N	Y	25	11	20	Conserved in primary neural progenitor module
WC_0470|DOF2.4(1.076)	N	N	Y	5	0	5
WC_1093|SPI1(2.470)	N	N	Y	5	0	56

### Sheet: Table S3D
Motif	Conserved among cnidarian and flatworms	Conserved among cnidarians	Conserved between N. vectensis and flatworms	Conserved between H. vulgaris and flatworms
JC_0062|PLAG1(0.000)	Y	Y	Y	Y
JC_0193|BACH1(0.087)	Y	Y	Y	Y
JC_0255|POU4F3(0.087)	Y	Y	Y	Y
JC_0283|TFAP2C(var.3)(0.009)	Y	Y	Y	Y
WC_1527|ASCL1(var.2)(6.131)	Y	Y	Y	Y
JC_0029|NR1I2(0.361)	N	Y	N	N
JC_0047|Dlx2(0.053)	N	Y	N	N
JC_0218|MSC(0.281)	N	Y	N	N
JC_0232|ZEB1(0.171)	N	Y	N	N
JC_0250|HNF1B(0.014)	N	Y	N	N
JC_0268|ZBED1(0.000)	N	Y	N	N
JC_0282|TFAP2A(0.165)	N	Y	N	N
JC_0372|NHLH2(0.040)	N	Y	N	N
WC_0107|ERF069(0.693)	N	Y	N	N
WC_0323|ZBTB32(4.408)	N	Y	N	N
WC_0910|ZHD6(4.269)	N	Y	N	N
WC_0917|SIX2(3.659)	N	Y	N	N
WC_1065|MBP1(0.583)	N	Y	N	N
WC_1219|TFAP4(0.410)	N	Y	N	N
WC_1294|MYOG(0.992)	N	Y	N	N
WC_1352|MYOG(0.909)	N	Y	N	N
WC_1464|AT3G10030(6.098)	N	Y	N	N
WC_1795|Ascl2(5.571)	N	Y	N	N
WC_1913|bHLH18(3.642)	N	Y	N	N
WC_2044|ASCL1(var.2)(7.196)	N	Y	N	N
JC_0011|REL(0.162)	N	N	Y	N
JC_0099|CAT8(0.184)	N	N	Y	N
JC_0136|RDS2(0.480)	N	N	Y	N
JC_0266|EGR2(0.149)	N	N	Y	N
JC_0275|NFKB2(0.067)	N	N	Y	N
JC_0318|RELB(0.265)	N	N	Y	N
WC_1528|daf-12(5.305)	N	N	Y	N
JC_0022|MZF1(var.2)(0.000)	N	N	N	Y
JC_0030|SOX8(0.153)	N	N	N	Y
JC_0031|AP1(0.211)	N	N	N	Y
JC_0032|RBPJ(0.338)	N	N	N	Y
JC_0054|EWSR1-FLI1(0.000)	N	N	N	Y
JC_0094|MIG3(0.096)	N	N	N	Y
JC_0118|MSN4(0.063)	N	N	N	Y
JC_0184|ttk(0.000)	N	N	N	Y
JC_0192|MEF2A(0.246)	N	N	N	Y
JC_0197|SOX4(0.087)	N	N	N	Y
JC_0211|blmp-1(0.450)	N	N	N	Y
JC_0216|eor-1(0.028)	N	N	N	Y
JC_0238|KLF4(0.340)	N	N	N	Y
JC_0257|SPIC(0.018)	N	N	N	Y
JC_0303|PHYPADRAFT_140773(0.030)	N	N	N	Y
JC_0349|BPC6(0.350)	N	N	N	Y
JC_0350|BPC5(0.000)	N	N	N	Y
JC_0373|NR1D2(0.085)	N	N	N	Y
JC_0381|VEZF1(0.259)	N	N	N	Y
JC_0401|Wt1(0.209)	N	N	N	Y
JC_0420|ZNF263(0.094)	N	N	N	Y
WC_0031|KLF4(3.611)	N	N	N	Y
WC_0098|AGL13(9.419)	N	N	N	Y
WC_0113|THAP1(2.879)	N	N	N	Y
WC_0121|DOF5.3(1.591)	N	N	N	Y
WC_0149|RAMOSA1(4.353)	N	N	N	Y
WC_0171|ZNF24(3.555)	N	N	N	Y
WC_0181|NR2F1(4.283)	N	N	N	Y
WC_0201|NFATC1(1.093)	N	N	N	Y
WC_0271|cre-1(1.589)	N	N	N	Y
WC_0282|ZNF24(3.836)	N	N	N	Y
WC_0334|KLF2(3.176)	N	N	N	Y
WC_0386|Clamp(2.490)	N	N	N	Y
WC_0398|NHP6B(1.711)	N	N	N	Y
WC_0412|ceh-48(2.558)	N	N	N	Y
WC_0416|ZNF740(3.308)	N	N	N	Y
WC_0469|MEF2A(1.102)	N	N	N	Y
WC_0470|DOF2.4(1.076)	N	N	N	Y
WC_0472|ZNF148(2.996)	N	N	N	Y
WC_0484|MEF2A(2.775)	N	N	N	Y
WC_0485|VEZF1(4.789)	N	N	N	Y
WC_0496|REF6(6.031)	N	N	N	Y
WC_0509|br(var.2)(3.417)	N	N	N	Y
WC_0514|Trl(1.901)	N	N	N	Y
WC_0524|br(var.2)(4.005)	N	N	N	Y
WC_0529|Trl(2.269)	N	N	N	Y
WC_0575|TBF1(2.074)	N	N	N	Y
WC_0578|ZBTB32(6.563)	N	N	N	Y
WC_0614|KLF4(2.548)	N	N	N	Y
WC_0618|Trl(2.877)	N	N	N	Y
WC_0651|br(var.2)(1.279)	N	N	N	Y
WC_0719|StBRC1(1.323)	N	N	N	Y
WC_0725|E2F6(2.941)	N	N	N	Y
WC_0755|Trl(3.108)	N	N	N	Y
WC_0765|ZBTB33(7.467)	N	N	N	Y
WC_0781|ZNF384(1.164)	N	N	N	Y
WC_0786|Trl(4.941)	N	N	N	Y
WC_0823|KLF4(1.552)	N	N	N	Y
WC_0825|Trl(3.675)	N	N	N	Y
WC_0826|GATA15(3.109)	N	N	N	Y
WC_0827|SPL4(2.538)	N	N	N	Y
WC_0885|EGR1(3.003)	N	N	N	Y
WC_0912|DOF2.4(0.430)	N	N	N	Y
WC_0920|EGR4(3.454)	N	N	N	Y
WC_1071|br(var.2)(3.839)	N	N	N	Y
WC_1093|SPI1(2.470)	N	N	N	Y
WC_1236|ZHD6(2.429)	N	N	N	Y
WC_1240|ABI3(0.466)	N	N	N	Y
WC_1252|AT5G02460(5.535)	N	N	N	Y
WC_1302|ARF27(2.872)	N	N	N	Y
WC_1309|Foxl2(3.276)	N	N	N	Y
WC_1367|NFATC3(0.894)	N	N	N	Y
WC_1384|SPI1(3.724)	N	N	N	Y
WC_1590|NHP6B(3.405)	N	N	N	Y
WC_1645|AHL12(3.240)	N	N	N	Y
WC_1968|ASCL1(var.2)(6.373)	N	N	N	Y
WC_1973|ZNF148(1.330)	N	N	N	Y
